# Regional Cell Atlas of Human Intestine Shapes Distinct Immune Surveillance

**DOI:** 10.1101/2021.09.13.459999

**Authors:** Yue Wang, Yanbo Yu, Lixiang Li, Mengqi Zheng, Jiawei Zhou, Haifan Gong, Bingcheng Feng, Junyan Qu, Zhen Li, Rui Ji, Ming Lu, Xiaoyun Yang, Xiuli Zuo, Shiyang Li, Yanqing Li

**Author notes:** Corresponding author. (XZ); (SL); (YL). These authors contributed equally to this work (Yue Wang, Yanbo Yu, Lixiang Li, Mengqi Zheng).

## Abstract

Regional intestinal immune surveillance remains obscure. In this study, we integrated single-cell RNA sequencing and spatial transcriptomics to create a regional atlas of fetal and adult intestines, consisting of 59 cell subsets, of which eight new subsets and ILCs transition states were identified. Results revealed that microenvironment determines in-situ cell differentiation and shapes the regional molecular characteristics, allowing different intestinal segments with diverse functions. We characterized the regional expression of mucins, immunoglobulins, and antimicrobial peptides (AMPs) and their shift during development and in inflammatory bowel disease. Notably, α-defensins expressed most abundantly in small intestinal *LGR5*^+^ stem cells, rather than in Paneth cells, and down-regulated as cell maturing. Common upstream transcription factors controlled the AMPs expression, illuminating the concurrent change of AMPs during epithelial differentiation, and the spatial co-expression patterns. We demonstrated the correspondence of cell focus of risk genes to diseases’ location susceptibility and identified distinct cell-cell crosstalk and spatial heterogeneity of immune cell homing in different gut segments. Overall, a cross-spatiotemporal approach to transcriptomes at single-cell resolution revealed that the regional milieu of the human intestine determined cellular and molecular cues of immune surveillance, dictating gut homeostasis and disease.
