## Supplementary Table 1 for "Regional Cell Atlas of Human Intestine Shapes Distinct Immune Surveillance"

### Sheet: Sheet1
Sample ID	Sample name	Location	Gender	Age	Single cell sequencing	Immunofluorescence	Flow Cytometry
2020-02	2-LP	Ileum	F	58	Y
2020-03	3-EP	Duodenum	F	57	Y
2020-03	3-LP	Duodenum	F	57	Y
2020-04	4-EP	Jejunum	F	57	Y
2020-04	4-LP	Jejunum	F	57	Y
2020-07	7-EP	Ileum	M	43	Y
2020-08	8-LP	Jejunum	F	56	Y
2020-09	9-LP	Duodenum	F	29	Y
2020-10	10-LP	Ileum	M	51	Y
2020-11	11-EP	Jejunum	F	27	Y
2020-11	11-EP	Duodenum	F	27	Y
2020-11	11-LP	Jejunum	F	27	Y
2020-12	12-LP	Duodenum	M	24	Y
2020-15	15-EP	Ileum	M	56	Y
2021-1	D-1	Duodenum	F	49		Y
2021-2	D-2	Duodenum	M	59		Y
2021-3	D-3	Duodenum	M	34		Y
2021-4	J-1	Jejunum	F	35		Y
2021-5	J-2	Jejunum	M	52		Y
2021-6	I-1	Ileum	M	31		Y
2021-7	I-2	Ileum	F	36		Y
2021-8	I-3	Ileum	F	39		Y
2021-9	C-1	Colon	M	31		Y
2021-10	C-2	Colon	F	36		Y
2021-11	C-3	Colon	F	39		Y
2021-12	R-1	Rectum	M	47		Y
2021-13	R-2	Rectum	F	44		Y
2021-14	I-4	Ileum	M	40			Y
2021-15	I-5	Ileum	F	59			Y
2021-16	I-6	Ileum	F	60			Y
2021-17	C-4	Colon	M	40			Y
2021-18	C-5	Colon	F	59			Y
2021-19	C-6	Colon	F	60			Y
