## Supplementary Table 2 for "Regional Cell Atlas of Human Intestine Shapes Distinct Immune Surveillance"

### Sheet: Top_10
	0	1	2	3	4	5	6	7	8	9
C01-E01-Stem	DRGX(+)	EVX2(+)	POU4F1(+)	HOXB8(+)	CDX1(+)	SOX9(+)	MECOM(+)	ASCL2(+)	HOXB9(+)	MYB(+)
C01-E02-TA	DRGX(+)	ONECUT2(+)	CDX1(+)	MNX1(+)	VDR(+)	CDX2(+)	GATA4(+)	MYB(+)	PRDM16(+)	FOXQ1(+)
C01-E03-Proximal SI-Immature enterocytes	GATA4(+)	ONECUT2(+)	PRDM16(+)	GATA5(+)	ESRRG(+)	PDX1(+)	NKX1-2(+)	VDR(+)	NR5A2(+)	NR1I2(+)
C01-E04-Distal SI-Immature enterocytes	NKX1-2(+)	PITX2(+)	GATA5(+)	HES4(+)	ZBTB7B(+)	ESRRG(+)	HNF1A(+)	MECOM(+)	VDR(+)	NR5A2(+)
C01-E05-Colon-Immature enterocytes	DRGX(+)	MECOM(+)	TFCP2L1(+)	HOXB9(+)	CDX2(+)	FOXD2(+)	CDX1(+)	HOXB7(+)	HOXB6(+)	HOXB13(+)
C01-E06-Rectum-Immature enterocytes	EVX2(+)	HOXD13(+)	FOXD2(+)	TFCP2L1(+)	MECOM(+)	ZBTB7C(+)	DRGX(+)	HOXB13(+)	CDX2(+)	CDX1(+)
C01-E07-Proximal SI-Enterocytes	GATA4(+)	NR1I3(+)	GATA5(+)	ESRRG(+)	MXD1(+)	TLX1(+)	NKX1-2(+)	NR1I2(+)	HNF1A(+)	ONECUT2(+)
C01-E08-Distal SI-Enterocytes	NKX1-2(+)	HES4(+)	GATA5(+)	EMX1(+)	ESRRG(+)	NR1I3(+)	MXD1(+)	HNF1A(+)	PITX2(+)	ZBTB7B(+)
C01-E09-Colon-Enterocytes	TFCP2L1(+)	ZFP30(+)	ZFP64(+)	ZNF684(+)	HOXB13(+)	BHLHE41(+)	EVX1(+)	CDX2(+)	HOXB6(+)	MXD1(+)
C01-E10-Rectum-Enterocytes	BHLHE41(+)	TFCP2L1(+)	TFAP2C(+)	MXD1(+)	ZBTB7C(+)	HES4(+)	HOXA13(+)	ZBTB7B(+)	HOXD11(+)	HOXB13(+)
C01-E11-EEC	NR0B1(+)	ISL1(+)	PAX6(+)	LMX1A(+)	PAX4(+)	ONECUT3(+)	ARX(+)	CUX2(+)	NEUROD1(+)	RFX6(+)
C01-E12-Tuft	HMX3(+)	ZFHX3(+)	FOXP4(+)	ZFHX2(+)	HOXA1(+)	POU4F1(+)	POU2F3(+)	SOX9(+)	MSX2(+)	ETV4(+)
C01-E13-Paneth	HES4(+)	RBPJ(+)	ONECUT2(+)	NR0B1(+)	MNX1(+)	GATA4(+)	PRDM16(+)	MXD1(+)	MEIS1(+)	IRF6(+)
C01-E14-Goblet	ATOH1(+)	EVX2(+)	FOXD2(+)	SPDEF(+)	TFCP2L1(+)	HOXD13(+)	CDX2(+)	FOXA3(+)	HOXB9(+)	CDX1(+)
C01-E15-BEST4+Enterocytes	FOXD2(+)	EVX2(+)	BHLHE41(+)	HES4(+)	CDX2(+)	TFCP2L1(+)	CDX1(+)	HOXB7(+)	MXD1(+)	HOXA13(+)
C02-T01-ILC 1 and NKs	GFI1(+)	IKZF2(+)	ZNF449(+)	STAT4(+)	TBX21(+)	GLIS3(+)	MYBL1(+)	EOMES(+)	RUNX3(+)	EGR4(+)
C02-T02-ILC 2 and 3	ARNTL(+)	TCF7(+)	RORC(+)	ZNF189(+)	ZNF320(+)	STAT4(+)	HOXA6(+)	RORA(+)	ZFHX2(+)	GFI1(+)
C02-T03-γδT	GFI1(+)	MYBL1(+)	IKZF2(+)	STAT4(+)	TBX21(+)	KLF12(+)	HES7(+)	RUNX3(+)	EOMES(+)	RORA(+)
C02-T04-CD4+Naive/Tcm	TCF7(+)	LEF1(+)	RBAK(+)	ZFP64(+)	TGIF2(+)	ZNF684(+)	FOXP3(+)	SHOX2(+)	RORA(+)	ZNF2(+)
C02-T05-CD4+Treg	FOXP3(+)	BATF(+)	RORA(+)	LEF1(+)	STAT4(+)	RUNX3(+)	KLF12(+)	OTX1(+)	IKZF2(+)	RORC(+)
C02-T06-CD4+Type 1 cytokines Trm	TCF7(+)	STAT4(+)	MYBL1(+)	RORA(+)	GFI1(+)	RUNX3(+)	RORC(+)	KLF12(+)	TBX21(+)	EOMES(+)
C02-T07-CD4+Type 3 cytokines Trm	TCF7(+)	STAT4(+)	RORC(+)	RORA(+)	MYBL1(+)	FOXP3(+)	RUNX3(+)	GFI1(+)	BATF(+)	KLF12(+)
C02-T08-CD8+Cytotoxic Trm	MYBL1(+)	TCF7(+)	GFI1(+)	STAT4(+)	IKZF2(+)	TBX21(+)	RORA(+)	RUNX3(+)	KLF12(+)	EOMES(+)
C02-T09-CD8+CTL Tem	IKZF2(+)	STAT4(+)	TBX21(+)	MYBL1(+)	EOMES(+)	RUNX3(+)	RORA(+)	KLF12(+)	ZBTB40(+)	TFCP2(+)
C02-T10-CD8+IEL	GFI1(+)	MYBL1(+)	IKZF2(+)	STAT4(+)	TCF7(+)	TBX21(+)	KLF12(+)	RUNX3(+)	RORA(+)	ZNF71(+)
C02-T11-DP-Type 1 cytokines Trm	TCF7(+)	MYBL1(+)	STAT4(+)	GFI1(+)	RORA(+)	RUNX3(+)	KLF12(+)	TBX21(+)	BATF(+)	EOMES(+)
C02-T12-DP-Type 3 cytokines Trm	TCF7(+)	RORC(+)	STAT4(+)	MYBL1(+)	RORA(+)	KLF12(+)	GFI1(+)	RUNX3(+)	FOXP3(+)	TBX21(+)
C02-T13-MT_hi	MYBL1(+)	TCF7(+)	ZNF66(+)	KLF12(+)	IKZF2(+)	STAT4(+)	SMAD4(+)	RORA(+)	NR2C1(+)	ZNF460(+)
C02-T14-Cytokines low Trm	ZFP64(+)	ZNF2(+)	ZNF684(+)	ESR1(+)	PRDM15(+)	NHLH1(+)	ZNF773(+)	TAL2(+)	SHOX2(+)	ZNF45(+)
C03-B01-IgA Plasma	ATF4(+)	MEF2B(+)	ZNF205(+)	KLF11(+)	CREB3L2(+)	FOXK1(+)	FOXN2(+)	DDIT3(+)	ZNF570(+)	CREB3(+)
C03-B02-IgG Plasma	ATF4(+)	MEF2B(+)	ZNF205(+)	FOXN2(+)	ZNF570(+)	CREB3L2(+)	DDIT3(+)	E2F5(+)	FOXK1(+)	EBF1(+)
C03-B03-Naive B	POU2F2(+)	BACH2(+)	E2F5(+)	ZNF320(+)	ZNF296(+)	TGIF2(+)	LYL1(+)	MEF2B(+)	EBF1(+)	ESR1(+)
C03-B04-Memory B	POU2F2(+)	EBF1(+)	BACH2(+)	E2F5(+)	RUNX2(+)	LYL1(+)	MEF2B(+)	ZNF296(+)	ELF5(+)	ZNF282(+)
C03-B05-FCRL4+Memory B	POU2F2(+)	RUNX2(+)	MEF2B(+)	EBF1(+)	LYL1(+)	BACH2(+)	E2F5(+)	ZNF641(+)	ZNF282(+)	BACH1(+)
C03-B06-CAMP+Memory B	POU2F2(+)	EBF1(+)	RUNX2(+)	E2F5(+)	BACH2(+)	MEF2B(+)	ZNF320(+)	LYL1(+)	ZNF282(+)	NFATC1(+)
C04-M01-APOE+Macro	SPIC(+)	ETV5(+)	IRF5(+)	MAFB(+)	ZNF467(+)	TFEB(+)	PLAGL1(+)	ZNF296(+)	ASCL1(+)	NR1H3(+)
C04-M02-LILRB5+Macro	SPIC(+)	ZNF732(+)	ETV5(+)	PLAGL1(+)	IRF5(+)	MAFB(+)	ZNF467(+)	EGR3(+)	TFEC(+)	NR1H3(+)
C04-M03-CXCL9+Macro	SPIC(+)	IRF5(+)	ETV5(+)	TFEB(+)	MAFB(+)	ZNF467(+)	EGR3(+)	FOXD4(+)	TFEC(+)	RUNX2(+)
C04-M04-CCL18+Macro	SPIC(+)	ETV5(+)	MZF1(+)	IRF5(+)	TCF12(+)	MAFB(+)	PLAGL1(+)	NR1H3(+)	ZNF467(+)	MAF(+)
C04-M05-MMP9+Macro	SPIC(+)	IRF5(+)	ETV5(+)	TFEB(+)	MAFB(+)	ZNF467(+)	NR1H3(+)	ZNF296(+)	ZNF607(+)	MITF(+)
C04-M06-S100A8+Mono	NFE2(+)	SPIC(+)	GRHL1(+)	IRF5(+)	OTX1(+)	ZNF467(+)	HOXA6(+)	TFEB(+)	RFX3(+)	ETV5(+)
C04-M07-FCN1+Mono	SPIC(+)	NFE2(+)	MZF1(+)	SNAI1(+)	IRF5(+)	ZNF467(+)	ETV5(+)	ZNF732(+)	EGR3(+)	TFEB(+)
C04-M08-cDC1	ZNF732(+)	SPIC(+)	TFEB(+)	IRF5(+)	HOXD9(+)	ZNF467(+)	ETV5(+)	ZNF296(+)	ETV6(+)	MAFB(+)
C04-M09-cDC2	SPIC(+)	IRF5(+)	TFEB(+)	ZNF732(+)	SNAI1(+)	ZNF467(+)	RUNX2(+)	ETV5(+)	EGR3(+)	MAFB(+)
C04-M10-LAMP3+Activated DC	FOXD4(+)	LBX2(+)	ZNF264(+)	SPIC(+)	ZNF732(+)	RUNX2(+)	IRF5(+)	TFEB(+)	POU2F2(+)	POU3F1(+)
C05-M11-Mast	NFE2(+)	GATA1(+)	NFE2L3(+)	FOXI2(+)	POU4F1(+)	TAL1(+)	MSX2(+)	ZNF471(+)	EGR3(+)	NR2E3(+)
C06-S01-Glia	DLX5(+)	DLX2(+)	DLX1(+)	ZNF740(+)	SOX1(+)	SOX8(+)	FOXC2(+)	RXRG(+)	ZBTB14(+)	KLF15(+)
C06-S02-ACKR1+Endo	LHX6(+)	BCL6B(+)	SOX17(+)	FOXC1(+)	NFIB(+)	SMAD1(+)	SOX7(+)	EBF3(+)	KLF8(+)	NR2F2(+)
C06-S03-CD36+Endo	BCL6B(+)	NFIB(+)	SOX17(+)	EBF3(+)	SMAD1(+)	MYCN(+)	SOX7(+)	LHX6(+)	KLF7(+)	FOXC1(+)
C06-S04-RGS5+Endo	HEY1(+)	SNAI1(+)	ZNF214(+)	ZNF155(+)	MYCN(+)	MSX1(+)	SOX17(+)	BCL6B(+)	NFIB(+)	LHX6(+)
C06-S05-RSPO3+OGN+Fibro	PRRX1(+)	TWIST2(+)	TP63(+)	BHLHE22(+)	PITX1(+)	MSC(+)	NFATC4(+)	TCF21(+)	PEG3(+)	SOX15(+)
C06-S06-WNT2B+Fibro-1	TWIST2(+)	PKNOX2(+)	GLI1(+)	PITX1(+)	MSC(+)	NFATC4(+)	TCF21(+)	TCF7L1(+)	PRRX1(+)	BHLHE22(+)
C06-S07-RSPO3+OGN-Fibro	SOX15(+)	PKNOX2(+)	PITX1(+)	PRRX1(+)	MSC(+)	TCF21(+)	TWIST2(+)	HOXA11(+)	ISL2(+)	HOXA10(+)
C06-S08-WNT2B+Fibro-2	PKNOX2(+)	SOX15(+)	MSC(+)	PITX1(+)	TCF21(+)	HOXA11(+)	PRRX1(+)	GLI1(+)	TWIST2(+)	NFATC4(+)
C06-S09-WNT5B+Fibro	ISL2(+)	MSC(+)	PITX1(+)	GLIS2(+)	FOXL1(+)	MEIS3(+)	GLIS3(+)	SHOX2(+)	HOXA11(+)	RXRG(+)
C06-S10-Fibro-MThi	GLIS3(+)	BCL6(+)	TEAD1(+)	NKX3-2(+)	GLI1(+)	ZNF891(+)	HOXA3(+)	ZNF320(+)	NFATC4(+)	HOXC10(+)
C06-S11-Pericytes	HEY2(+)	MEIS3(+)	NR2F2(+)	BCL6(+)	EBF1(+)	ETV4(+)	MEF2D(+)	SOX15(+)	NFATC4(+)	FOXS1(+)
C06-S12-Smooth muscle cells	MEIS3(+)	MEF2D(+)	GLI1(+)	NR1D2(+)	TEAD3(+)	PITX1(+)	HOXC8(+)	FOXL1(+)	NFATC4(+)	SRF(+)
C06-S13-Lymphatic endothelial cells	ZNF746(+)	EBF3(+)	LHX6(+)	BCL6B(+)	SMAD1(+)	TAL1(+)	ISL2(+)	TP63(+)	NR2F2(+)	MYCN(+)

### Sheet: DEG_10
	group_0_name_list	group_1_name_list	rank_reg_top10_group0	rank_reg_top10_group1
0	['C01-E09-Colon-Enterocytes', 'C01-E12-Tuft', 'C01-E11-EEC', 'C01-E13-Paneth', 'C01-E03-Proximal SI-Immature enterocytes', 'C01-E07-Proximal SI-Enterocytes', 'C01-E10-Rectum-Enterocytes', 'C01-E04-Distal SI-Immature enterocytes', 'C01-E08-Distal SI-Enterocytes', 'C01-E01-Stem', 'C01-E02-TA', 'C01-E14-Goblet', 'C01-E15-BEST4+Enterocytes', 'C01-E05-Colon-Immature enterocytes', 'C01-E06-Rectum-Immat…	['C06-S04-RGS5+Endo', 'C06-S13-Lymphatic endothelial cells', 'C06-S02-ACKR1+Endo', 'C06-S03-CD36+Endo', 'C06-S05-RSPO3+OGN+Fibro', 'C06-S06-WNT2B+Fibro-1', 'C06-S07-RSPO3+OGN-Fibro', 'C06-S08-WNT2B+Fibro-2', 'C06-S09-WNT5B+Fibro', 'C06-S01-Glia', 'C06-S10-Fibro-MThi', 'C06-S11-Pericytes', 'C06-S12-Smooth muscle cells', 'C05-M11-Mast', 'C04-M01-APOE+Macro', 'C04-M04-CCL18+Macro', 'C04-M03-CXCL9+Ma…	['NR2F6(+)', 'FOXA3(+)', 'HNF4A(+)', 'CDX2(+)', 'KLF3(+)', 'CDX1(+)', 'ESRRA(+)', 'GATA6(+)', 'NR5A2(+)', 'NR1I2(+)']	['IRF8(+)', 'ELK3(+)', 'PAX5(+)', 'EOMES(+)', 'RORA(+)', 'IRF9(+)', 'FLI1(+)', 'MEF2C(+)', 'IRF1(+)', 'RUNX3(+)']
1	['C01-E09-Colon-Enterocytes', 'C01-E12-Tuft']	['C01-E11-EEC', 'C01-E13-Paneth', 'C01-E03-Proximal SI-Immature enterocytes', 'C01-E07-Proximal SI-Enterocytes', 'C01-E10-Rectum-Enterocytes', 'C01-E04-Distal SI-Immature enterocytes', 'C01-E08-Distal SI-Enterocytes', 'C01-E01-Stem', 'C01-E02-TA', 'C01-E14-Goblet', 'C01-E15-BEST4+Enterocytes', 'C01-E05-Colon-Immature enterocytes', 'C01-E06-Rectum-Immature enterocytes']	['NFYA(+)', 'HMX3(+)', 'ZNF143(+)', 'RFX7(+)', 'TCF7L1(+)', 'RELA(+)', 'ETV7(+)', 'SOX13(+)', 'TAL1(+)', 'PATZ1(+)']	['JUNB(+)', 'CREM(+)', 'FOSB(+)', 'NR1H4(+)', 'ESRRA(+)', 'KLF3(+)', 'XBP1(+)', 'ATF3(+)', 'HNF4A(+)', 'KLF4(+)']
2	['C01-E09-Colon-Enterocytes']	['C01-E12-Tuft']	['PPARG(+)', 'CDX2(+)', 'NR1H4(+)', 'TFCP2L1(+)', 'CREB3L1(+)', 'HOXB13(+)', 'CEBPA(+)', 'HOXA13(+)', 'CDX1(+)', 'ESRRA(+)']	['POU2F3(+)', 'STAT1(+)', 'SOX9(+)', 'KDM5B(+)', 'HMX3(+)', 'ELK4(+)', 'ELF2(+)', 'ZBTB7A(+)', 'NR2C2(+)', 'ETV7(+)']
3	['C01-E11-EEC']	['C01-E13-Paneth', 'C01-E03-Proximal SI-Immature enterocytes', 'C01-E07-Proximal SI-Enterocytes', 'C01-E10-Rectum-Enterocytes', 'C01-E04-Distal SI-Immature enterocytes', 'C01-E08-Distal SI-Enterocytes', 'C01-E01-Stem', 'C01-E02-TA', 'C01-E14-Goblet', 'C01-E15-BEST4+Enterocytes', 'C01-E05-Colon-Immature enterocytes', 'C01-E06-Rectum-Immature enterocytes']	['NEUROD1(+)', 'PAX6(+)', 'LMX1A(+)', 'ARX(+)', 'PAX4(+)', 'RFX6(+)', 'ISL1(+)', 'ONECUT3(+)', 'PBX3(+)', 'NR0B1(+)']	['ESRRA(+)', 'PPARG(+)', 'CEBPA(+)', 'NR1H4(+)', 'ELF3(+)', 'NR2F6(+)', 'KLF4(+)', 'KLF3(+)', 'CDX2(+)', 'VDR(+)']
4	['C01-E13-Paneth', 'C01-E03-Proximal SI-Immature enterocytes', 'C01-E07-Proximal SI-Enterocytes']	['C01-E10-Rectum-Enterocytes', 'C01-E04-Distal SI-Immature enterocytes', 'C01-E08-Distal SI-Enterocytes', 'C01-E01-Stem', 'C01-E02-TA', 'C01-E14-Goblet', 'C01-E15-BEST4+Enterocytes', 'C01-E05-Colon-Immature enterocytes', 'C01-E06-Rectum-Immature enterocytes']	['PDX1(+)', 'GATA4(+)', 'ZNF91(+)', 'ONECUT2(+)', 'CTCF(+)', 'ELK4(+)', 'ZBTB7A(+)', 'MEIS1(+)', 'TFEC(+)', 'RFX6(+)']	['CREB3L1(+)', 'SPDEF(+)', 'CDX2(+)', 'HOXB9(+)', 'TFCP2L1(+)', 'FOXA3(+)', 'CDX1(+)', 'ATOH1(+)', 'HOXB7(+)', 'FOXD2(+)']
5	['C01-E13-Paneth']	['C01-E03-Proximal SI-Immature enterocytes', 'C01-E07-Proximal SI-Enterocytes']	['FOXA3(+)', 'HES4(+)', 'IRF8(+)', 'CREB3L1(+)', 'SOX9(+)', 'FOXA1(+)', 'HES2(+)', 'BCL11A(+)', 'TEAD2(+)', 'RXRG(+)']	['NR1H3(+)', 'ESRRG(+)', 'NR5A2(+)', 'GATA4(+)', 'TEAD4(+)', 'SREBF1(+)', 'PPARA(+)', 'MAF(+)', 'GATA5(+)', 'CREB3L2(+)']
6	['C01-E03-Proximal SI-Immature enterocytes']	['C01-E07-Proximal SI-Enterocytes']	['PRDM16(+)', 'FOXQ1(+)', 'TFDP1(+)', 'YY1(+)', 'MNX1(+)', 'MAZ(+)', 'HIF1A(+)', 'KLF5(+)', 'ATF1(+)', 'HOXB9(+)']	['NR1D1(+)', 'MXD1(+)', 'HES4(+)', 'NR1I3(+)', 'CREB3L2(+)', 'GATA5(+)', 'KLF4(+)', 'TFEC(+)', 'MXI1(+)', 'NR1I2(+)']
7	['C01-E10-Rectum-Enterocytes', 'C01-E04-Distal SI-Immature enterocytes', 'C01-E08-Distal SI-Enterocytes']	['C01-E01-Stem', 'C01-E02-TA', 'C01-E14-Goblet', 'C01-E15-BEST4+Enterocytes', 'C01-E05-Colon-Immature enterocytes', 'C01-E06-Rectum-Immature enterocytes']	['NR1H4(+)', 'NR1I2(+)', 'HNF1A(+)', 'NR5A2(+)', 'MAF(+)', 'ESRRA(+)', 'HNF4G(+)', 'PPARA(+)', 'HNF4A(+)', 'NR1D1(+)']	['HOXA7(+)', 'YY1(+)', 'TFDP1(+)', 'REST(+)', 'MAZ(+)', 'ATF1(+)', 'ELF1(+)', 'NFYB(+)', 'E2F4(+)', 'MYC(+)']
8	['C01-E10-Rectum-Enterocytes']	['C01-E04-Distal SI-Immature enterocytes', 'C01-E08-Distal SI-Enterocytes']	['HOXD10(+)', 'TFCP2L1(+)', 'HOXB13(+)', 'SPDEF(+)', 'ELF3(+)', 'HOXD11(+)', 'HOXA13(+)', 'PPARG(+)', 'KLF4(+)', 'FOXA1(+)']	['GATA4(+)', 'TEAD4(+)', 'PITX2(+)', 'NR1H3(+)', 'GATA5(+)', 'ESRRG(+)', 'SP6(+)', 'MAF(+)', 'NR1H4(+)', 'HNF1A(+)']
9	['C01-E04-Distal SI-Immature enterocytes']	['C01-E08-Distal SI-Enterocytes']	['HOXA10(+)', 'PITX2(+)', 'ARID3A(+)', 'CDX2(+)', 'CDX1(+)', 'MECOM(+)', 'HOXB9(+)', 'ASCL2(+)', 'KLF5(+)', 'VDR(+)']	['HES4(+)', 'NR1I3(+)', 'MAX(+)', 'MXD1(+)', 'NR1D1(+)', 'MAF(+)', 'TEAD4(+)', 'FOXF2(+)', 'MXI1(+)', 'ATF3(+)']
10	['C01-E01-Stem', 'C01-E02-TA']	['C01-E14-Goblet', 'C01-E15-BEST4+Enterocytes', 'C01-E05-Colon-Immature enterocytes', 'C01-E06-Rectum-Immature enterocytes']	['REST(+)', 'CEBPZ(+)', 'YY1(+)', 'BCL11A(+)', 'NR3C1(+)', 'ETS1(+)', 'HMGA1(+)', 'SOX4(+)', 'SOX9(+)', 'GATA4(+)']	['TFCP2L1(+)', 'HOXB13(+)', 'HOXD10(+)', 'PPARG(+)', 'CREB3L1(+)', 'SPDEF(+)', 'HOXD11(+)', 'KLF4(+)', 'HOXA13(+)', 'TCF21(+)']
11	['C01-E01-Stem']	['C01-E02-TA']	['TEAD2(+)', 'ASCL2(+)', 'HOXB8(+)', 'SOX4(+)', 'FOXA3(+)', 'NEUROD1(+)', 'GLIS2(+)', 'ELK3(+)', 'THAP1(+)', 'HOXA5(+)']	['ESRRA(+)', 'NR5A2(+)', 'NR2F6(+)', 'NR1H3(+)', 'GATA4(+)', 'ESRRG(+)', 'NR1I2(+)', 'SP6(+)', 'PDX1(+)', 'VDR(+)']
12	['C01-E14-Goblet']	['C01-E15-BEST4+Enterocytes', 'C01-E05-Colon-Immature enterocytes', 'C01-E06-Rectum-Immature enterocytes']	['ATOH1(+)', 'SPDEF(+)', 'FOXA2(+)', 'PITX2(+)', 'HES6(+)', 'FOXA3(+)', 'GATA4(+)', 'NEUROD1(+)', 'ERF(+)', 'SOX7(+)']	['CDX2(+)', 'CDX1(+)', 'PPARG(+)', 'ESRRA(+)', 'HOXA13(+)', 'NR1H4(+)', 'KLF5(+)', 'ELF3(+)', 'SPI1(+)', 'GATA6(+)']
13	['C01-E15-BEST4+Enterocytes']	['C01-E05-Colon-Immature enterocytes', 'C01-E06-Rectum-Immature enterocytes']	['SPIB(+)', 'MEIS1(+)', 'NR1D1(+)', 'POU2F3(+)', 'MAX(+)', 'BCL11A(+)', 'IRF8(+)', 'MXD1(+)', 'ERG(+)', 'HES4(+)']	['HOXB9(+)', 'HOXA10(+)', 'MECOM(+)', 'MAZ(+)', 'E2F3(+)', 'DRGX(+)', 'HOXB13(+)', 'E2F2(+)', 'HOXB8(+)', 'NFE2L3(+)']
14	['C01-E05-Colon-Immature enterocytes']	['C01-E06-Rectum-Immature enterocytes']	['SP2(+)', 'E2F4(+)', 'ZNF143(+)', 'HOXB6(+)', 'ETV2(+)', 'THAP1(+)', 'E2F8(+)', 'TFDP1(+)', 'ERF(+)', 'ELK1(+)']	['HOXD13(+)', 'EVX2(+)', 'PAX4(+)', 'HOXD10(+)', 'FOXA1(+)', 'FOXD2(+)', 'CREB3L1(+)', 'FOXA2(+)', 'TFCP2L1(+)', 'EGR1(+)']
15	['C06-S04-RGS5+Endo', 'C06-S13-Lymphatic endothelial cells', 'C06-S02-ACKR1+Endo', 'C06-S03-CD36+Endo', 'C06-S05-RSPO3+OGN+Fibro', 'C06-S06-WNT2B+Fibro-1', 'C06-S07-RSPO3+OGN-Fibro', 'C06-S08-WNT2B+Fibro-2', 'C06-S09-WNT5B+Fibro', 'C06-S01-Glia', 'C06-S10-Fibro-MThi', 'C06-S11-Pericytes', 'C06-S12-Smooth muscle cells']	['C05-M11-Mast', 'C04-M01-APOE+Macro', 'C04-M04-CCL18+Macro', 'C04-M03-CXCL9+Macro', 'C04-M05-MMP9+Macro', 'C04-M08-cDC1', 'C04-M02-LILRB5+Macro', 'C04-M06-S100A8+Mono', 'C04-M10-LAMP3+Activated DC', 'C04-M07-FCN1+Mono', 'C04-M09-cDC2', 'C03-B01-IgA Plasma', 'C03-B02-IgG Plasma', 'C03-B05-FCRL4+Memory B', 'C03-B06-CAMP+Memory B', 'C03-B03-Naive B', 'C03-B04-Memory B', 'C02-T13-MT_hi', 'C02-T14-Cy…	['TCF7L1(+)', 'FOXF2(+)', 'TEAD2(+)', 'KLF9(+)', 'FOXF1(+)', 'RXRG(+)', 'FOXL1(+)', 'SOX10(+)', 'NKX2-3(+)', 'HOXA11(+)']	['RUNX3(+)', 'PAX5(+)', 'EOMES(+)', 'TBX21(+)', 'ELF1(+)', 'REL(+)', 'IRF4(+)', 'CREM(+)', 'BCL11A(+)', 'STAT1(+)']
16	['C06-S04-RGS5+Endo', 'C06-S13-Lymphatic endothelial cells', 'C06-S02-ACKR1+Endo', 'C06-S03-CD36+Endo']	['C06-S05-RSPO3+OGN+Fibro', 'C06-S06-WNT2B+Fibro-1', 'C06-S07-RSPO3+OGN-Fibro', 'C06-S08-WNT2B+Fibro-2', 'C06-S09-WNT5B+Fibro', 'C06-S01-Glia', 'C06-S10-Fibro-MThi', 'C06-S11-Pericytes', 'C06-S12-Smooth muscle cells']	['SOX17(+)', 'FLI1(+)', 'ERG(+)', 'ELK3(+)', 'FOXC1(+)', 'SMAD1(+)', 'SOX7(+)', 'TAL1(+)', 'SOX18(+)', 'BCL6B(+)']	['MSC(+)', 'PITX1(+)', 'NFATC4(+)', 'TCF21(+)', 'FOXL1(+)', 'HOXA11(+)', 'RXRG(+)', 'HOXD11(+)', 'TEAD3(+)', 'CEBPB(+)']
17	['C06-S04-RGS5+Endo']	['C06-S13-Lymphatic endothelial cells', 'C06-S02-ACKR1+Endo', 'C06-S03-CD36+Endo']	['MSC(+)', 'TCF21(+)', 'HOXA11(+)', 'SNAI1(+)', 'HES1(+)', 'MAZ(+)', 'SOX15(+)', 'NR1H4(+)', 'BHLHE22(+)', 'CREB3L1(+)']	['SREBF2(+)', 'FOXA3(+)', 'SOX4(+)', 'ELF2(+)', 'HNF1A(+)', 'CUX1(+)', 'MAF(+)', 'ARX(+)', 'BACH1(+)', 'TFEC(+)']
18	['C06-S13-Lymphatic endothelial cells']	['C06-S02-ACKR1+Endo', 'C06-S03-CD36+Endo']	['TAL1(+)', 'FOXC2(+)', 'NR1H3(+)', 'HOXC6(+)', 'BHLHE22(+)', 'ISL2(+)', 'MSC(+)', 'HOXD9(+)', 'HOXC9(+)', 'FOXA2(+)']	['SOX17(+)', 'PPARD(+)', 'FLI1(+)', 'ERG(+)', 'THRB(+)', 'GATA6(+)', 'RELA(+)', 'HOXB6(+)', 'HOXB13(+)', 'HOXA13(+)']
19	['C06-S02-ACKR1+Endo']	['C06-S03-CD36+Endo']	['KLF8(+)', 'IRF8(+)', 'FOXC1(+)', 'MYC(+)', 'HOXA7(+)', 'PDX1(+)', 'ATF1(+)', 'HOXA5(+)', 'RELB(+)', 'ARX(+)']	['THRB(+)', 'PPARD(+)', 'TCF7L1(+)', 'NRF1(+)', 'ONECUT3(+)', 'HOXA13(+)', 'SOX17(+)', 'SOX18(+)', 'NFIB(+)', 'ELK3(+)']
20	['C06-S05-RSPO3+OGN+Fibro', 'C06-S06-WNT2B+Fibro-1', 'C06-S07-RSPO3+OGN-Fibro', 'C06-S08-WNT2B+Fibro-2', 'C06-S09-WNT5B+Fibro']	['C06-S01-Glia', 'C06-S10-Fibro-MThi', 'C06-S11-Pericytes', 'C06-S12-Smooth muscle cells']	['HOXA11(+)', 'TCF21(+)', 'MSC(+)', 'MITF(+)', 'IRF8(+)', 'CEBPB(+)', 'PITX1(+)', 'ZNF467(+)', 'HOXD11(+)', 'CEBPD(+)']	['KLF15(+)', 'NR2F6(+)', 'SOX13(+)', 'PPARA(+)', 'DLX1(+)', 'CREB5(+)', 'SOX8(+)', 'SP1(+)', 'SREBF1(+)', 'TFAP2A(+)']
21	['C06-S05-RSPO3+OGN+Fibro', 'C06-S06-WNT2B+Fibro-1']	['C06-S07-RSPO3+OGN-Fibro', 'C06-S08-WNT2B+Fibro-2', 'C06-S09-WNT5B+Fibro']	['KLF9(+)', 'CEBPB(+)', 'CEBPD(+)', 'PBX1(+)', 'ELK3(+)', 'TCF7L1(+)', 'NFIA(+)', 'TCF4(+)', 'STAT2(+)', 'NKX2-3(+)']	['ESRRA(+)', 'SP2(+)', 'PPARG(+)', 'E2F1(+)', 'CREB3(+)', 'ZNF143(+)', 'E2F4(+)', 'ETV7(+)', 'ETV2(+)', 'E2F2(+)']
22	['C06-S05-RSPO3+OGN+Fibro']	['C06-S06-WNT2B+Fibro-1']	['PRRX1(+)', 'BHLHE22(+)', 'TWIST2(+)', 'PLAGL1(+)', 'PBX3(+)', 'NFIB(+)', 'NFIL3(+)', 'CREB5(+)', 'NR2F2(+)', 'TAL1(+)']	['NR1H4(+)', 'IRF8(+)', 'PRDM1(+)', 'MAFB(+)', 'MAFK(+)', 'POU2F2(+)', 'STAT2(+)', 'FOXL1(+)', 'GLI1(+)', 'IRF1(+)']
23	['C06-S07-RSPO3+OGN-Fibro']	['C06-S08-WNT2B+Fibro-2', 'C06-S09-WNT5B+Fibro']	['TCF21(+)', 'IRF8(+)', 'SOX15(+)', 'MITF(+)', 'PRRX1(+)', 'NR1H3(+)', 'SPI1(+)', 'NR1H4(+)', 'TWIST2(+)', 'HOXA7(+)']	['ZEB1(+)', 'GLIS2(+)', 'FOXL1(+)', 'SHOX2(+)', 'FOXO3(+)', 'NRF1(+)', 'TCF7L2(+)', 'ZBTB7A(+)', 'TEAD3(+)', 'CTCF(+)']
24	['C06-S08-WNT2B+Fibro-2']	['C06-S09-WNT5B+Fibro']	['TCF21(+)', 'NR1H3(+)', 'IRF8(+)', 'PKNOX2(+)', 'SOX15(+)', 'RREB1(+)', 'MITF(+)', 'HOXD10(+)', 'PRRX1(+)', 'NR1H4(+)']	['FOXL1(+)', 'GLIS2(+)', 'ZEB1(+)', 'TEAD3(+)', 'RXRG(+)', 'FOXF1(+)', 'SOX4(+)', 'E2F6(+)', 'ISL2(+)', 'FOXF2(+)']
25	['C06-S01-Glia']	['C06-S10-Fibro-MThi', 'C06-S11-Pericytes', 'C06-S12-Smooth muscle cells']	['KLF15(+)', 'SOX2(+)', 'FOXC2(+)', 'DLX2(+)', 'DLX1(+)', 'TFAP2A(+)', 'RXRG(+)', 'SOX10(+)', 'SOX8(+)', 'PRDM16(+)']	['TEAD3(+)', 'FOXL1(+)', 'NFATC4(+)', 'MEF2D(+)', 'SRF(+)', 'MEIS3(+)', 'FOXF1(+)', 'GLI1(+)', 'HOXC8(+)', 'PITX1(+)']
26	['C06-S10-Fibro-MThi']	['C06-S11-Pericytes', 'C06-S12-Smooth muscle cells']	['STAT2(+)', 'PBX3(+)', 'ELK4(+)', 'FOXO3(+)', 'ZNF66(+)', 'ZNF84(+)', 'PPARA(+)', 'TFEC(+)', 'USF1(+)', 'CTCF(+)']	['YBX1(+)', 'KLF5(+)', 'MAZ(+)', 'MEF2D(+)', 'XBP1(+)', 'PPARG(+)', 'POU2AF1(+)', 'RXRG(+)', 'MYC(+)', 'CREM(+)']
27	['C06-S11-Pericytes']	['C06-S12-Smooth muscle cells']	['EBF1(+)', 'NR2F2(+)', 'NFIB(+)', 'ATF3(+)', 'SPIB(+)', 'MEF2C(+)', 'ERG(+)', 'FLI1(+)', 'SOX7(+)', 'SOX17(+)']	['MEF2D(+)', 'PITX1(+)', 'THRB(+)', 'HOXC9(+)', 'HOXD11(+)', 'TEAD3(+)', 'MEIS3(+)', 'NR1D2(+)', 'SRF(+)', 'GLI1(+)']
28	['C05-M11-Mast', 'C04-M01-APOE+Macro', 'C04-M04-CCL18+Macro', 'C04-M03-CXCL9+Macro', 'C04-M05-MMP9+Macro', 'C04-M08-cDC1', 'C04-M02-LILRB5+Macro', 'C04-M06-S100A8+Mono', 'C04-M10-LAMP3+Activated DC', 'C04-M07-FCN1+Mono', 'C04-M09-cDC2', 'C03-B01-IgA Plasma', 'C03-B02-IgG Plasma', 'C03-B05-FCRL4+Memory B', 'C03-B06-CAMP+Memory B', 'C03-B03-Naive B', 'C03-B04-Memory B']	['C02-T13-MT_hi', 'C02-T14-Cytokines low Trm', 'C02-T04-CD4+Naive/Tcm', 'C02-T05-CD4+Treg', 'C02-T01-ILC 1 and NKs', 'C02-T03-γδT', 'C02-T02-ILC 2 and 3', 'C02-T09-CD8+CTL Tem', 'C02-T10-CD8+IEL', 'C02-T07-CD4+Type 3 cytokines Trm', 'C02-T06-CD4+Type 1 cytokines Trm', 'C02-T12-DP-Type 3 cytokines Trm', 'C02-T08-CD8+Cytotoxic Trm', 'C02-T11-DP-Type 1 cytokines Trm']	['ETV5(+)', 'MAFB(+)', 'CEBPD(+)', 'TFEC(+)', 'IRF8(+)', 'ATF3(+)', 'KLF3(+)', 'MITF(+)', 'IRF5(+)', 'USF2(+)']	['TBX21(+)', 'MYBL1(+)', 'RORA(+)', 'STAT4(+)', 'RUNX3(+)', 'EOMES(+)', 'KLF12(+)', 'IKZF2(+)', 'BATF(+)', 'TCF7(+)']
29	['C05-M11-Mast', 'C04-M01-APOE+Macro', 'C04-M04-CCL18+Macro', 'C04-M03-CXCL9+Macro', 'C04-M05-MMP9+Macro']	['C04-M08-cDC1', 'C04-M02-LILRB5+Macro', 'C04-M06-S100A8+Mono', 'C04-M10-LAMP3+Activated DC', 'C04-M07-FCN1+Mono', 'C04-M09-cDC2', 'C03-B01-IgA Plasma', 'C03-B02-IgG Plasma', 'C03-B05-FCRL4+Memory B', 'C03-B06-CAMP+Memory B', 'C03-B03-Naive B', 'C03-B04-Memory B']	['GATA1(+)', 'MITF(+)', 'TAL1(+)', 'NR2F6(+)', 'NR1H3(+)', 'ERG(+)', 'SOX10(+)', 'RXRG(+)', 'PPARD(+)', 'CDX1(+)']	['POU2AF1(+)', 'POU2F2(+)', 'IRF4(+)', 'PAX5(+)', 'FOXP3(+)', 'KLF13(+)', 'IRF2(+)', 'BCL11A(+)', 'KLF6(+)', 'IKZF1(+)']
30	['C05-M11-Mast']	['C04-M01-APOE+Macro', 'C04-M04-CCL18+Macro', 'C04-M03-CXCL9+Macro', 'C04-M05-MMP9+Macro']	['GATA1(+)', 'TAL1(+)', 'NFE2L3(+)', 'HOXB2(+)', 'GATA2(+)', 'CEBPZ(+)', 'ELK4(+)', 'CREB5(+)', 'YY1(+)', 'SOX4(+)']	['ETV5(+)', 'IRF5(+)', 'CEBPA(+)', 'MAFB(+)', 'STAT1(+)', 'ZNF467(+)', 'MAF(+)', 'NR1H3(+)', 'SPIC(+)', 'IRF8(+)']
31	['C04-M01-APOE+Macro', 'C04-M04-CCL18+Macro']	['C04-M03-CXCL9+Macro', 'C04-M05-MMP9+Macro']	['E2F8(+)', 'HOXA10(+)', 'EVX1(+)', 'NR1I3(+)', 'PRDM16(+)', 'E2F3(+)', 'RBAK(+)', 'ISX(+)', 'NFYA(+)', 'ARX(+)']	['NFKB1(+)', 'IRF2(+)', 'NFKB2(+)', 'RELB(+)', 'IRF1(+)', 'MAFF(+)', 'KLF10(+)', 'CREM(+)', 'ETV3(+)', 'FOS(+)']
32	['C04-M01-APOE+Macro']	['C04-M04-CCL18+Macro']	['MAZ(+)', 'ESRRA(+)', 'MYC(+)', 'THAP1(+)', 'HOXB9(+)', 'E2F4(+)', 'PPARG(+)', 'TFDP1(+)', 'LEF1(+)', 'ATF1(+)']	['ELK3(+)', 'MAF(+)', 'NR1H3(+)', 'ERG(+)', 'ETV5(+)', 'FOXF1(+)', 'CEBPB(+)', 'MAFB(+)', 'MITF(+)', 'FOXF2(+)']
33	['C04-M03-CXCL9+Macro']	['C04-M05-MMP9+Macro']	['FOXF2(+)', 'ELK4(+)', 'ZBTB7A(+)', 'STAT2(+)', 'ERG(+)', 'NR2C2(+)', 'FOXL1(+)', 'KLF13(+)', 'CTCF(+)', 'ZNF429(+)']	['ZNF607(+)', 'E2F2(+)', 'NR1H4(+)', 'ESRRA(+)', 'PPARG(+)', 'CREB3L1(+)', 'PITX1(+)', 'HES1(+)', 'HIVEP2(+)', 'TCF21(+)']
34	['C04-M08-cDC1', 'C04-M02-LILRB5+Macro', 'C04-M06-S100A8+Mono', 'C04-M10-LAMP3+Activated DC', 'C04-M07-FCN1+Mono', 'C04-M09-cDC2']	['C03-B01-IgA Plasma', 'C03-B02-IgG Plasma', 'C03-B05-FCRL4+Memory B', 'C03-B06-CAMP+Memory B', 'C03-B03-Naive B', 'C03-B04-Memory B']	['ZNF467(+)', 'MAFB(+)', 'ETV5(+)', 'IRF5(+)', 'CEBPA(+)', 'SPIC(+)', 'STAT1(+)', 'NR1H3(+)', 'SPI1(+)', 'CEBPB(+)']	['POU2AF1(+)', 'E2F5(+)', 'FOXP3(+)', 'BACH2(+)', 'CEBPZ(+)', 'ZNF274(+)', 'NFYA(+)', 'NFYB(+)', 'ERF(+)', 'PATZ1(+)']
35	['C04-M08-cDC1']	['C04-M02-LILRB5+Macro', 'C04-M06-S100A8+Mono', 'C04-M10-LAMP3+Activated DC', 'C04-M07-FCN1+Mono', 'C04-M09-cDC2']	['HOXD9(+)', 'ESRRA(+)', 'E2F4(+)', 'TFDP1(+)', 'ETV2(+)', 'MAZ(+)', 'MYC(+)', 'TP53(+)', 'ZNF44(+)', 'PAX4(+)']	['CEBPA(+)', 'SPIC(+)', 'IRF5(+)', 'NR1H3(+)', 'ETV5(+)', 'MAF(+)', 'MAFB(+)', 'TFEC(+)', 'EOMES(+)', 'ZNF467(+)']
36	['C04-M02-LILRB5+Macro']	['C04-M06-S100A8+Mono', 'C04-M10-LAMP3+Activated DC', 'C04-M07-FCN1+Mono', 'C04-M09-cDC2']	['NR1H3(+)', 'ETV5(+)', 'MAF(+)', 'MAFB(+)', 'MITF(+)', 'CEBPB(+)', 'TFEC(+)', 'PRDM1(+)', 'CEBPD(+)', 'IRF8(+)']	['ESRRA(+)', 'E2F4(+)', 'PPARG(+)', 'ETV2(+)', 'TFDP1(+)', 'SP2(+)', 'MYC(+)', 'E2F1(+)', 'THAP1(+)', 'MAZ(+)']
37	['C04-M06-S100A8+Mono']	['C04-M10-LAMP3+Activated DC', 'C04-M07-FCN1+Mono', 'C04-M09-cDC2']	['NFE2(+)', 'CEBPA(+)', 'MAFG(+)', 'TCF7L2(+)', 'NR2F6(+)', 'NR1D2(+)', 'NFE2L1(+)', 'EBF1(+)', 'SOX2(+)', 'ATOH1(+)']	['MYC(+)', 'THAP11(+)', 'ATF1(+)', 'HMGN3(+)', 'MAZ(+)', 'E2F4(+)', 'NR1D1(+)', 'YBX1(+)', 'GTF2B(+)', 'XBP1(+)']
38	['C04-M10-LAMP3+Activated DC']	['C04-M07-FCN1+Mono', 'C04-M09-cDC2']	['RELB(+)', 'HOXB8(+)', 'SOX9(+)', 'RORC(+)', 'FOXP2(+)', 'HOXA7(+)', 'ELK3(+)', 'SREBF1(+)', 'FOXJ3(+)', 'NR1I2(+)']	['ETV5(+)', 'IRF5(+)', 'NR1H3(+)', 'HES1(+)', 'ZNF467(+)', 'SPIC(+)', 'MAFB(+)', 'CEBPB(+)', 'RBPJ(+)', 'BRF2(+)']
39	['C04-M07-FCN1+Mono']	['C04-M09-cDC2']	['CEBPA(+)', 'NR1H3(+)', 'SPIC(+)', 'MAFB(+)', 'TCF7L2(+)', 'FOXS1(+)', 'TFAP2A(+)', 'FOXO3(+)', 'TFEC(+)', 'STAT2(+)']	['MAZ(+)', 'REST(+)', 'E2F4(+)', 'MYC(+)', 'TFDP1(+)', 'THAP11(+)', 'YBX1(+)', 'MXD1(+)', 'FOXP3(+)', 'ELF3(+)']
40	['C03-B01-IgA Plasma', 'C03-B02-IgG Plasma']	['C03-B05-FCRL4+Memory B', 'C03-B06-CAMP+Memory B', 'C03-B03-Naive B', 'C03-B04-Memory B']	['CREB3L2(+)', 'ATF4(+)', 'CREB3L1(+)', 'CREB3(+)', 'XBP1(+)', 'CEBPB(+)', 'KLF3(+)', 'NR2F6(+)', 'IRF4(+)', 'TCF21(+)']	['POU2F2(+)', 'PAX5(+)', 'MEF2C(+)', 'IRF8(+)', 'ETV6(+)', 'RUNX3(+)', 'SPIB(+)', 'LYL1(+)', 'BCL11A(+)', 'FLI1(+)']
41	['C03-B01-IgA Plasma']	['C03-B02-IgG Plasma']	['NR1H3(+)', 'CREB3(+)', 'PPARG(+)', 'TEAD2(+)', 'KLF10(+)', 'MSC(+)', 'FOXA3(+)', 'TCF21(+)', 'LMX1A(+)', 'ZNF467(+)']	['SPIB(+)', 'PAX5(+)', 'POU2F2(+)', 'IKZF1(+)', 'IRF9(+)', 'IRF2(+)', 'BCL11A(+)', 'ELF2(+)', 'ZBTB7A(+)', 'ZNF91(+)']
42	['C03-B05-FCRL4+Memory B', 'C03-B06-CAMP+Memory B']	['C03-B03-Naive B', 'C03-B04-Memory B']	['RUNX2(+)', 'ELF1(+)', 'IKZF1(+)', 'RUNX3(+)', 'HIC1(+)', 'ETS1(+)', 'IRF4(+)', 'PAX5(+)', 'ETV6(+)', 'SPIB(+)']	['HNF1A(+)', 'NR5A2(+)', 'TCF7L1(+)', 'E2F7(+)', 'ETV7(+)', 'SHOX2(+)', 'NFYA(+)', 'SOX13(+)', 'FOXA3(+)', 'TAL1(+)']
43	['C03-B05-FCRL4+Memory B']	['C03-B06-CAMP+Memory B']	['RUNX2(+)', 'STAT1(+)', 'FLI1(+)', 'SPI1(+)', 'HIC1(+)', 'ETV6(+)', 'RUNX3(+)', 'USF2(+)', 'IRF8(+)', 'NFATC2(+)']	['PBX1(+)', 'FOXF1(+)', 'SOX4(+)', 'NR1I2(+)', 'ATF1(+)', 'BRF2(+)', 'HOXA7(+)', 'FOS(+)', 'NFIA(+)', 'PDX1(+)']
44	['C03-B03-Naive B']	['C03-B04-Memory B']	['BACH2(+)', 'TFEB(+)', 'HOXB8(+)', 'SOX8(+)', 'FOXA3(+)', 'CREB3(+)', 'HOXB9(+)', 'SHOX2(+)', 'ATF4(+)', 'TP53(+)']	['EBF1(+)', 'SOX10(+)', 'RUNX2(+)', 'RFX6(+)', 'KLF7(+)', 'KLF6(+)', 'ELK4(+)', 'TFEC(+)', 'TCF7L2(+)', 'KLF9(+)']
45	['C02-T13-MT_hi', 'C02-T14-Cytokines low Trm', 'C02-T04-CD4+Naive/Tcm', 'C02-T05-CD4+Treg']	['C02-T01-ILC 1 and NKs', 'C02-T03-γδT', 'C02-T02-ILC 2 and 3', 'C02-T09-CD8+CTL Tem', 'C02-T10-CD8+IEL', 'C02-T07-CD4+Type 3 cytokines Trm', 'C02-T06-CD4+Type 1 cytokines Trm', 'C02-T12-DP-Type 3 cytokines Trm', 'C02-T08-CD8+Cytotoxic Trm', 'C02-T11-DP-Type 1 cytokines Trm']	['SHOX2(+)', 'ZFP64(+)', 'TCF7L1(+)', 'ZNF2(+)', 'EBF1(+)', 'PITX1(+)', 'FOXQ1(+)', 'NR1I2(+)', 'ELF5(+)', 'ESR1(+)']	['TBX21(+)', 'RUNX3(+)', 'IRF1(+)', 'HIC1(+)', 'IRF2(+)', 'ELF1(+)', 'EOMES(+)', 'PRDM1(+)', 'SPI1(+)', 'IKZF1(+)']
46	['C02-T13-MT_hi']	['C02-T14-Cytokines low Trm', 'C02-T04-CD4+Naive/Tcm', 'C02-T05-CD4+Treg']	['ZNF66(+)', 'NR2C2(+)', 'SP1(+)', 'ZBTB7A(+)', 'MEIS1(+)', 'ELK4(+)', 'KLF12(+)', 'ZEB1(+)', 'CTCF(+)', 'KDM5B(+)']	['MYC(+)', 'YBX1(+)', 'XBP1(+)', 'ATF1(+)', 'ESRRA(+)', 'POU2AF1(+)', 'NR1H4(+)', 'TFDP1(+)', 'GATA2(+)', 'GTF2B(+)']
47	['C02-T14-Cytokines low Trm']	['C02-T04-CD4+Naive/Tcm', 'C02-T05-CD4+Treg']	['PPARG(+)', 'CREB3(+)', 'NR1H4(+)', 'NR2F6(+)', 'ESRRA(+)', 'CREB3L1(+)', 'HNF4A(+)', 'HOXD13(+)', 'CEBPB(+)', 'ZFP64(+)']	['ELK4(+)', 'CTCF(+)', 'ZNF91(+)', 'KDM5B(+)', 'KMT2A(+)', 'NR2C2(+)', 'ZNF66(+)', 'YY1(+)', 'LEF1(+)', 'ELF2(+)']
48	['C02-T04-CD4+Naive/Tcm']	['C02-T05-CD4+Treg']	['EBF1(+)', 'TCF7(+)', 'LEF1(+)', 'RBAK(+)', 'NFATC4(+)', 'TFE3(+)', 'PBX1(+)', 'ZNF274(+)', 'FOXC1(+)', 'SHOX2(+)']	['FOXP3(+)', 'NR1D1(+)', 'BATF(+)', 'TBX21(+)', 'SPI1(+)', 'IRF1(+)', 'IRF4(+)', 'RELB(+)', 'HOXB2(+)', 'MAX(+)']
49	['C02-T01-ILC 1 and NKs', 'C02-T03-γδT']	['C02-T02-ILC 2 and 3', 'C02-T09-CD8+CTL Tem', 'C02-T10-CD8+IEL', 'C02-T07-CD4+Type 3 cytokines Trm', 'C02-T06-CD4+Type 1 cytokines Trm', 'C02-T12-DP-Type 3 cytokines Trm', 'C02-T08-CD8+Cytotoxic Trm', 'C02-T11-DP-Type 1 cytokines Trm']	['ETV5(+)', 'GLIS3(+)', 'HOXD13(+)', 'ELF4(+)', 'HES1(+)', 'TCF21(+)', 'ZNF449(+)', 'IKZF2(+)', 'GFI1(+)', 'TBX21(+)']	['RORA(+)', 'RORC(+)', 'TCF7(+)', 'KLF6(+)', 'NFKB2(+)', 'FOS(+)', 'BATF(+)', 'KLF13(+)', 'CREM(+)', 'GTF2B(+)']
50	['C02-T01-ILC 1 and NKs']	['C02-T03-γδT']	['MAFF(+)', 'BHLHE40(+)', 'ATF3(+)', 'CREB5(+)', 'MAFB(+)', 'FOSL1(+)', 'EGR4(+)', 'EGR3(+)', 'ZNF449(+)', 'EOMES(+)']	['BATF(+)', 'HMGA1(+)', 'GFI1(+)', 'YBX1(+)', 'REST(+)', 'MAZ(+)', 'ATF6B(+)', 'MYBL1(+)', 'THAP11(+)', 'YY1(+)']
51	['C02-T02-ILC 2 and 3']	['C02-T09-CD8+CTL Tem', 'C02-T10-CD8+IEL', 'C02-T07-CD4+Type 3 cytokines Trm', 'C02-T06-CD4+Type 1 cytokines Trm', 'C02-T12-DP-Type 3 cytokines Trm', 'C02-T08-CD8+Cytotoxic Trm', 'C02-T11-DP-Type 1 cytokines Trm']	['HOXA5(+)', 'MAFF(+)', 'HOXA7(+)', 'CEBPD(+)', 'ATF3(+)', 'ETV5(+)', 'SOX4(+)', 'NFKB1(+)', 'HOXA9(+)', 'BHLHE40(+)']	['BATF(+)', 'RUNX3(+)', 'TBX21(+)', 'EOMES(+)', 'MYBL1(+)', 'KLF12(+)', 'KLF13(+)', 'IRF2(+)', 'IKZF1(+)', 'MEF2C(+)']
52	['C02-T09-CD8+CTL Tem', 'C02-T10-CD8+IEL']	['C02-T07-CD4+Type 3 cytokines Trm', 'C02-T06-CD4+Type 1 cytokines Trm', 'C02-T12-DP-Type 3 cytokines Trm', 'C02-T08-CD8+Cytotoxic Trm', 'C02-T11-DP-Type 1 cytokines Trm']	['EOMES(+)', 'TBX21(+)', 'IKZF2(+)', 'NFIL3(+)', 'TCF21(+)', 'FOSL2(+)', 'ELF4(+)', 'USF1(+)', 'HES7(+)', 'ZNF66(+)']	['RORC(+)', 'MAF(+)', 'TCF7(+)', 'NR1D1(+)', 'RORA(+)', 'STAT1(+)', 'GATA2(+)', 'PITX2(+)', 'GTF2B(+)', 'CREM(+)']
53	['C02-T09-CD8+CTL Tem']	['C02-T10-CD8+IEL']	['EOMES(+)', 'PDX1(+)', 'PBX1(+)', 'CREB5(+)', 'HNF4G(+)', 'MAFB(+)', 'NR1H3(+)', 'EBF1(+)', 'EGR4(+)', 'JUN(+)']	['MYBL1(+)', 'HIC1(+)', 'GFI1(+)', 'HES1(+)', 'YY1(+)', 'HMGA1(+)', 'NR3C1(+)', 'USF2(+)', 'KLF12(+)', 'TCF7(+)']
54	['C02-T07-CD4+Type 3 cytokines Trm']	['C02-T06-CD4+Type 1 cytokines Trm', 'C02-T12-DP-Type 3 cytokines Trm', 'C02-T08-CD8+Cytotoxic Trm', 'C02-T11-DP-Type 1 cytokines Trm']	['MYC(+)', 'ATF3(+)', 'BHLHE40(+)', 'NR1D1(+)', 'FOSL1(+)', 'PITX2(+)', 'GTF2B(+)', 'XBP1(+)', 'CREB3(+)', 'MAFF(+)']	['TBX21(+)', 'MYBL1(+)', 'EOMES(+)', 'KLF12(+)', 'RUNX3(+)', 'FLI1(+)', 'KLF13(+)', 'IKZF1(+)', 'IRF9(+)', 'ZNF91(+)']
55	['C02-T06-CD4+Type 1 cytokines Trm', 'C02-T12-DP-Type 3 cytokines Trm']	['C02-T08-CD8+Cytotoxic Trm', 'C02-T11-DP-Type 1 cytokines Trm']	['NFKB2(+)', 'RORC(+)', 'BHLHE40(+)', 'FOS(+)', 'RORA(+)', 'JUND(+)', 'NR1D1(+)', 'KLF6(+)', 'NFKB1(+)', 'JUN(+)']	['ZNF449(+)', 'TBX21(+)', 'HES1(+)', 'TCF21(+)', 'SPIC(+)', 'MYBL1(+)', 'HOXD13(+)', 'NR1H4(+)', 'PITX1(+)', 'ZFP64(+)']
56	['C02-T06-CD4+Type 1 cytokines Trm']	['C02-T12-DP-Type 3 cytokines Trm']	['MYC(+)', 'ESRRA(+)', 'CREB3L1(+)', 'TFDP1(+)', 'KLF3(+)', 'XBP1(+)', 'ATF1(+)', 'PDX1(+)', 'PBX1(+)', 'JDP2(+)']	['RORC(+)', 'RORA(+)', 'FLI1(+)', 'KDM5B(+)', 'ETS1(+)', 'PRDM1(+)', 'STAT1(+)', 'ELK3(+)', 'CTCF(+)', 'NR1D1(+)']
57	['C02-T08-CD8+Cytotoxic Trm']	['C02-T11-DP-Type 1 cytokines Trm']	['IKZF2(+)', 'ETV3(+)', 'NFIL3(+)', 'FOSL2(+)', 'JUND(+)', 'TBX21(+)', 'NR1I3(+)', 'ELK4(+)', 'EOMES(+)', 'SP1(+)']	['STAT1(+)', 'SPI1(+)', 'NR1D1(+)', 'ELF3(+)', 'GATA2(+)', 'NR1H4(+)', 'POU2AF1(+)', 'IRF1(+)', 'MAZ(+)', 'KLF5(+)']
