## Supplementary Table 3 for "Regional Cell Atlas of Human Intestine Shapes Distinct Immune Surveillance"

### Sheet: DEG_10
	group_0_name_list	group_1_name_list	rank_reg_top10_group0	rank_reg_top10_group1
0	['Rec-7-Goblet', 'Rec-3-Immature enterocytes', 'Rec-6-BEST4+Enterocytes', 'Col-3-Immature enterocytes', 'Col-8-Goblet-2', 'Col-1-Stem', 'Rec-1-Stem', 'Rec-2-TA', 'Duo-2-TA', 'Jej-2-TA', 'Duo-1-Stem', 'Jej-1-Stem', 'Ile-8-Goblet', 'Ile-1-Stem', 'Ile-2-TA']	['Jej-3-Immature enterocytes', 'Duo-3-Immature enterocytes', 'Duo-4-Enterocytes', 'Jej-4-Enterocytes', 'Ile-7-Paneth', 'Duo-7-Paneth', 'Jej-7-Paneth', 'Col-8-Goblet-1', 'Col-8-Goblet-3', 'Col-4-Enterocytes-2', 'Col-6-Tuft', 'Ile-6-Tuft', 'Duo-6-Tuft', 'Jej-6-Tuft', 'Duo-8-Goblet', 'Jej-8-Goblet', 'Ile-5-EEC', 'Duo-5-EEC', 'Jej-5-EEC', 'Col-5-EEC', 'Rec-5-EEC', 'Ile-3-Immature enterocytes', 'Ile-4…	['MAZ(+)', 'KLF5(+)', 'MYC(+)', 'HOXB9(+)', 'YBX1(+)', 'HOXA7(+)', 'TFDP1(+)', 'ATF1(+)', 'TP53(+)', 'HMGN3(+)']	['HNF1A(+)', 'MAF(+)', 'MXD1(+)', 'GATA5(+)', 'NR1I3(+)', 'PPARA(+)', 'ETV5(+)', 'MAFB(+)', 'PDX1(+)', 'TFEC(+)']
1	['Rec-7-Goblet', 'Rec-3-Immature enterocytes', 'Rec-6-BEST4+Enterocytes', 'Col-3-Immature enterocytes', 'Col-8-Goblet-2', 'Col-1-Stem', 'Rec-1-Stem', 'Rec-2-TA']	['Duo-2-TA', 'Jej-2-TA', 'Duo-1-Stem', 'Jej-1-Stem', 'Ile-8-Goblet', 'Ile-1-Stem', 'Ile-2-TA']	['TFCP2L1(+)', 'HOXB9(+)', 'HOXB13(+)', 'SPDEF(+)', 'HOXD10(+)', 'CREB3L1(+)', 'HOXD11(+)', 'PPARG(+)', 'HOXD13(+)', 'EVX2(+)']	['GATA4(+)', 'GATA5(+)', 'PDX1(+)', 'MAF(+)', 'RFX6(+)', 'BCL11A(+)', 'NR1H3(+)', 'ESRRG(+)', 'ONECUT2(+)', 'MAFG(+)']
2	['Rec-7-Goblet', 'Rec-3-Immature enterocytes', 'Rec-6-BEST4+Enterocytes']	['Col-3-Immature enterocytes', 'Col-8-Goblet-2', 'Col-1-Stem', 'Rec-1-Stem', 'Rec-2-TA']	['HOXD13(+)', 'PAX4(+)', 'HOXD10(+)', 'FOXA1(+)', 'CREB3L1(+)', 'FOSL2(+)', 'TFCP2L1(+)', 'PRDM1(+)', 'FOXD2(+)', 'NFE2L1(+)']	['SP2(+)', 'E2F4(+)', 'TFDP1(+)', 'THAP1(+)', 'E2F8(+)', 'MYC(+)', 'E2F1(+)', 'HOXA9(+)', 'HOXB6(+)', 'GTF2B(+)']
3	['Rec-7-Goblet']	['Rec-3-Immature enterocytes', 'Rec-6-BEST4+Enterocytes']	['ATOH1(+)', 'FOXA3(+)', 'FOXA2(+)', 'SPDEF(+)', 'RFX6(+)', 'NEUROD1(+)', 'POU2F3(+)', 'NFATC4(+)', 'ARX(+)', 'PITX2(+)']	['CDX2(+)', 'ESRRA(+)', 'CDX1(+)', 'NR1H4(+)', 'HOXB9(+)', 'PPARG(+)', 'MECOM(+)', 'NR1H3(+)', 'GATA6(+)', 'KLF5(+)']
4	['Rec-3-Immature enterocytes']	['Rec-6-BEST4+Enterocytes']	['HOXB9(+)', 'MECOM(+)', 'HOXD13(+)', 'TFCP2L1(+)', 'SPDEF(+)', 'HOXA10(+)', 'HOXB13(+)', 'HOXB8(+)', 'FOXD2(+)', 'DRGX(+)']	['SPIB(+)', 'MEIS1(+)', 'POU2F3(+)', 'BCL11A(+)', 'IKZF1(+)', 'MAX(+)', 'NR1D1(+)', 'IRF8(+)', 'CEBPD(+)', 'CEBPB(+)']
5	['Col-3-Immature enterocytes', 'Col-8-Goblet-2']	['Col-1-Stem', 'Rec-1-Stem', 'Rec-2-TA']	['PPARG(+)', 'E2F2(+)', 'NR2F6(+)', 'ESRRA(+)', 'NR5A2(+)', 'HNF1A(+)', 'NR1H4(+)', 'E2F3(+)', 'HNF4A(+)', 'TCF21(+)']	['SOX4(+)', 'NR3C1(+)', 'BCL11A(+)', 'EVX2(+)', 'ETS1(+)', 'REST(+)', 'FOS(+)', 'IRF8(+)', 'ELF1(+)', 'YY1(+)']
6	['Col-3-Immature enterocytes']	['Col-8-Goblet-2']	['STAT1(+)', 'FOSL2(+)', 'KLF3(+)', 'IRF2(+)', 'ATF3(+)', 'RUNX3(+)', 'BCL11A(+)', 'SPIB(+)', 'YY1(+)', 'NFKB1(+)']	['ATOH1(+)', 'HOXA10(+)', 'SPDEF(+)', 'E2F1(+)', 'HES6(+)', 'EVX2(+)', 'HOXD13(+)', 'E2F8(+)', 'CREB3(+)', 'SOX17(+)']
7	['Col-1-Stem']	['Rec-1-Stem', 'Rec-2-TA']	['HOXB6(+)', 'E2F4(+)', 'ZNF143(+)', 'GTF2B(+)', 'SP2(+)', 'RXRG(+)', 'TFDP1(+)', 'THAP1(+)', 'SOX17(+)', 'HOXA9(+)']	['HOXD13(+)', 'PAX4(+)', 'EVX2(+)', 'HOXD10(+)', 'FOXA2(+)', 'FOXA1(+)', 'TFCP2L1(+)', 'RXRA(+)', 'ATOH1(+)', 'KLF9(+)']
8	['Rec-1-Stem']	['Rec-2-TA']	['FOS(+)', 'JUN(+)', 'MAFF(+)', 'FOXF2(+)', 'BHLHE40(+)', 'EGR1(+)', 'IRF8(+)', 'CEBPD(+)', 'JUNB(+)', 'NEUROD1(+)']	['RREB1(+)', 'HNF1A(+)', 'HOXD9(+)', 'MXD4(+)', 'ESRRA(+)', 'GATA4(+)', 'ZNF460(+)', 'ZNF281(+)', 'ZNF84(+)', 'RFX5(+)']
9	['Duo-2-TA', 'Jej-2-TA', 'Duo-1-Stem', 'Jej-1-Stem']	['Ile-8-Goblet', 'Ile-1-Stem', 'Ile-2-TA']	['GATA4(+)', 'HIF1A(+)', 'YY1(+)', 'FOSL1(+)', 'CEBPZ(+)', 'FOXQ1(+)', 'NR3C1(+)', 'HIC1(+)', 'PDX1(+)', 'ETS1(+)']	['PITX2(+)', 'ATOH1(+)', 'CREB3L1(+)', 'CDX2(+)', 'SPDEF(+)', 'HOXA13(+)', 'TFCP2L1(+)', 'CREB3(+)', 'ETV7(+)', 'NR1I3(+)']
10	['Duo-2-TA', 'Jej-2-TA']	['Duo-1-Stem', 'Jej-1-Stem']	['ESRRA(+)', 'CDX2(+)', 'PPARG(+)', 'NR1H4(+)', 'TFDP1(+)', 'MAZ(+)', 'SP6(+)', 'CDX1(+)', 'GATA4(+)', 'TEAD4(+)']	['SOX4(+)', 'KLF9(+)', 'NEUROD1(+)', 'FOXF2(+)', 'FOXO3(+)', 'TEAD2(+)', 'ASCL2(+)', 'POU2F3(+)', 'FOXA1(+)', 'PBX1(+)']
11	['Duo-2-TA']	['Jej-2-TA']	['IRF1(+)', 'JUNB(+)', 'TEAD2(+)', 'SOX17(+)', 'HOXC9(+)', 'SOX7(+)', 'NFE2L2(+)', 'ATF1(+)', 'JUN(+)', 'NEUROD1(+)']	['HOXA10(+)', 'MECOM(+)', 'MEF2C(+)', 'NR1D1(+)', 'TEAD4(+)', 'HNF1A(+)', 'DRGX(+)', 'ZNF44(+)', 'SPDEF(+)', 'ZNF224(+)']
12	['Duo-1-Stem']	['Jej-1-Stem']	['YY1(+)', 'HOXB13(+)', 'MYB(+)', 'HOXB8(+)', 'HOXA1(+)', 'ZBTB33(+)', 'REST(+)', 'ONECUT2(+)', 'POU4F1(+)', 'KLF8(+)']	['GATA5(+)', 'NR1I2(+)', 'SP6(+)', 'NR1I3(+)', 'NR5A2(+)', 'MAF(+)', 'HNF4A(+)', 'HNF4G(+)', 'MAFG(+)', 'HNF1A(+)']
13	['Ile-8-Goblet']	['Ile-1-Stem', 'Ile-2-TA']	['ATOH1(+)', 'SPDEF(+)', 'CREB3L1(+)', 'FOXA3(+)', 'HES2(+)', 'KLF4(+)', 'FOXA2(+)', 'TCF21(+)', 'ERG(+)', 'TFCP2L1(+)']	['NR1H3(+)', 'ATF1(+)', 'MYC(+)', 'TP53(+)', 'HOXA10(+)', 'ZNF607(+)', 'HMGN3(+)', 'THAP1(+)', 'MECOM(+)', 'MYB(+)']
14	['Ile-1-Stem']	['Ile-2-TA']	['SOX4(+)', 'NEUROD1(+)', 'FOXA2(+)', 'SOX9(+)', 'ASCL2(+)', 'FOXO3(+)', 'BCL11A(+)', 'FOXA1(+)', 'FOXF2(+)', 'TEAD2(+)']	['PPARG(+)', 'ESRRA(+)', 'NR1H4(+)', 'CDX2(+)', 'TFDP1(+)', 'BATF(+)', 'MAZ(+)', 'CDX1(+)', 'NR2F6(+)', 'CREB3L1(+)']
15	['Jej-3-Immature enterocytes', 'Duo-3-Immature enterocytes', 'Duo-4-Enterocytes', 'Jej-4-Enterocytes', 'Ile-7-Paneth', 'Duo-7-Paneth', 'Jej-7-Paneth']	['Col-8-Goblet-1', 'Col-8-Goblet-3', 'Col-4-Enterocytes-2', 'Col-6-Tuft', 'Ile-6-Tuft', 'Duo-6-Tuft', 'Jej-6-Tuft', 'Duo-8-Goblet', 'Jej-8-Goblet', 'Ile-5-EEC', 'Duo-5-EEC', 'Jej-5-EEC', 'Col-5-EEC', 'Rec-5-EEC', 'Ile-3-Immature enterocytes', 'Ile-4-Enterocytes', 'Col-7-BEST4+Enterocytes', 'Col-4-Enterocytes-1', 'Rec-4-Enterocytes-Rec']	['GATA4(+)', 'PDX1(+)', 'ONECUT2(+)', 'MEIS1(+)', 'SREBF1(+)', 'FOSL1(+)', 'TFEC(+)', 'ZNF91(+)', 'PBX1(+)', 'CREB3L2(+)']	['ATOH1(+)', 'TFCP2L1(+)', 'SPDEF(+)', 'HOXD11(+)', 'CREB3(+)', 'HOXB9(+)', 'HOXD13(+)', 'HOXB7(+)', 'HOXB13(+)', 'CREB3L1(+)']
16	['Jej-3-Immature enterocytes', 'Duo-3-Immature enterocytes', 'Duo-4-Enterocytes', 'Jej-4-Enterocytes']	['Ile-7-Paneth', 'Duo-7-Paneth', 'Jej-7-Paneth']	['NR1H3(+)', 'ESRRG(+)', 'NR5A2(+)', 'GATA4(+)', 'TEAD4(+)', 'SREBF1(+)', 'PPARA(+)', 'MAF(+)', 'GATA5(+)', 'CREB3L2(+)']	['FOXA3(+)', 'HES4(+)', 'IRF8(+)', 'CREB3L1(+)', 'SOX9(+)', 'FOXA1(+)', 'HES2(+)', 'BCL11A(+)', 'TEAD2(+)', 'RXRG(+)']
17	['Jej-3-Immature enterocytes']	['Duo-3-Immature enterocytes', 'Duo-4-Enterocytes', 'Jej-4-Enterocytes']	['BCL11A(+)', 'YY1(+)', 'CEBPZ(+)', 'SOX9(+)', 'REL(+)', 'REST(+)', 'FOXQ1(+)', 'HES2(+)', 'HIF1A(+)', 'ELF1(+)']	['NR1H4(+)', 'MAF(+)', 'NR2F6(+)', 'ESRRG(+)', 'NR1I2(+)', 'GATA5(+)', 'HNF4A(+)', 'MXD1(+)', 'HNF4G(+)', 'NR5A2(+)']
18	['Duo-3-Immature enterocytes']	['Duo-4-Enterocytes', 'Jej-4-Enterocytes']	['PRDM16(+)', 'MNX1(+)', 'TFDP1(+)', 'FOXQ1(+)', 'YY1(+)', 'HOXB9(+)', 'MAZ(+)', 'KLF5(+)', 'HIF1A(+)', 'HOXB8(+)']	['NR1D1(+)', 'HES4(+)', 'MXD1(+)', 'NR1I3(+)', 'CREB3L2(+)', 'RELB(+)', 'KLF4(+)', 'ATOH1(+)', 'GATA5(+)', 'TFEC(+)']
19	['Duo-4-Enterocytes']	['Jej-4-Enterocytes']	['NFKB1(+)', 'E2F4(+)', 'CTCF(+)', 'ELK1(+)', 'ZNF274(+)', 'GABPA(+)', 'HOXA7(+)', 'TEAD2(+)', 'CREB1(+)', 'ETV6(+)']	['TEAD4(+)', 'NR1H4(+)', 'ESRRA(+)', 'GATA5(+)', 'NR5A2(+)', 'CDX2(+)', 'VDR(+)', 'CDX1(+)', 'HNF1A(+)', 'YBX1(+)']
20	['Ile-7-Paneth']	['Duo-7-Paneth', 'Jej-7-Paneth']	['PITX2(+)', 'CDX2(+)', 'CREB3(+)', 'THAP1(+)', 'SP2(+)', 'HOXA9(+)', 'E2F1(+)', 'HOXB7(+)', 'TEAD4(+)', 'TFCP2L1(+)']	['MEIS1(+)', 'FOXA1(+)', 'PDX1(+)', 'SPIB(+)', 'PBX1(+)', 'RBPJ(+)', 'GATA4(+)', 'JUND(+)', 'FOXQ1(+)', 'ONECUT2(+)']
21	['Duo-7-Paneth']	['Jej-7-Paneth']	['GATA1(+)', 'ATF6(+)', 'NFYA(+)', 'POU2F2(+)', 'ETV6(+)', 'ZNF641(+)', 'PBX3(+)', 'NFYC(+)', 'TAL1(+)', 'SMAD5(+)']	['JUN(+)', 'FOSB(+)', 'FOS(+)', 'JUNB(+)', 'TCF4(+)', 'EGR1(+)', 'ATF3(+)', 'MAFF(+)', 'BHLHE40(+)', 'IRF1(+)']
22	['Col-8-Goblet-1', 'Col-8-Goblet-3', 'Col-4-Enterocytes-2', 'Col-6-Tuft', 'Ile-6-Tuft', 'Duo-6-Tuft', 'Jej-6-Tuft', 'Duo-8-Goblet', 'Jej-8-Goblet', 'Ile-5-EEC', 'Duo-5-EEC', 'Jej-5-EEC', 'Col-5-EEC', 'Rec-5-EEC']	['Ile-3-Immature enterocytes', 'Ile-4-Enterocytes', 'Col-7-BEST4+Enterocytes', 'Col-4-Enterocytes-1', 'Rec-4-Enterocytes-Rec']	['PBX3(+)', 'CTCF(+)', 'ELK4(+)', 'E2F4(+)', 'ZNF274(+)', 'ARX(+)', 'ONECUT3(+)', 'REST(+)', 'CEBPZ(+)', 'NFYB(+)']	['NR1H4(+)', 'ESRRA(+)', 'NR2F6(+)', 'PPARG(+)', 'HNF4A(+)', 'KLF4(+)', 'KLF3(+)', 'CDX2(+)', 'NR1D1(+)', 'HES4(+)']
23	['Col-8-Goblet-1', 'Col-8-Goblet-3', 'Col-4-Enterocytes-2', 'Col-6-Tuft']	['Ile-6-Tuft', 'Duo-6-Tuft', 'Jej-6-Tuft', 'Duo-8-Goblet', 'Jej-8-Goblet', 'Ile-5-EEC', 'Duo-5-EEC', 'Jej-5-EEC', 'Col-5-EEC', 'Rec-5-EEC']	['CREB3(+)', 'PPARG(+)', 'HOXB13(+)', 'E2F1(+)', 'CEBPA(+)', 'ZNF296(+)', 'ETV2(+)', 'ZFP64(+)', 'HOXB9(+)', 'ZNF2(+)']	['JUND(+)', 'ETS1(+)', 'ZNF91(+)', 'NR3C1(+)', 'KDM5B(+)', 'BCL11A(+)', 'REL(+)', 'YY1(+)', 'ZBTB7A(+)', 'ELF2(+)']
24	['Col-8-Goblet-1']	['Col-8-Goblet-3', 'Col-4-Enterocytes-2', 'Col-6-Tuft']	['ATOH1(+)', 'SPDEF(+)', 'FOXA3(+)', 'CREB3L1(+)', 'XBP1(+)', 'FOXA2(+)', 'HES2(+)', 'KLF4(+)', 'MAZ(+)', 'KLF5(+)']	['MAF(+)', 'GATA5(+)', 'TCF7L1(+)', 'ZNF2(+)', 'HMX3(+)', 'PITX1(+)', 'NFYA(+)', 'RFX7(+)', 'SMAD1(+)', 'ZNF684(+)']
25	['Col-8-Goblet-3']	['Col-4-Enterocytes-2', 'Col-6-Tuft']	['ATOH1(+)', 'SPDEF(+)', 'FOXA3(+)', 'TCF7L2(+)', 'FOXA2(+)', 'PPARD(+)', 'HNF4G(+)', 'MXI1(+)', 'FOXA1(+)', 'HNF4A(+)']	['E2F1(+)', 'E2F8(+)', 'TFDP1(+)', 'REST(+)', 'THAP1(+)', 'NFYB(+)', 'HMX3(+)', 'MYC(+)', 'SP2(+)', 'ZBTB41(+)']
26	['Col-4-Enterocytes-2']	['Col-6-Tuft']	['PPARG(+)', 'CDX2(+)', 'TFCP2L1(+)', 'CDX1(+)', 'NR2F6(+)', 'NR5A2(+)', 'HOXA13(+)', 'E2F1(+)', 'TFDP1(+)', 'E2F2(+)']	['POU2F3(+)', 'ETV7(+)', 'STAT1(+)', 'SPIB(+)', 'KDM5B(+)', 'SOX13(+)', 'SOX9(+)', 'HOXA1(+)', 'HMX3(+)', 'ZBTB7A(+)']
27	['Ile-6-Tuft', 'Duo-6-Tuft', 'Jej-6-Tuft', 'Duo-8-Goblet', 'Jej-8-Goblet']	['Ile-5-EEC', 'Duo-5-EEC', 'Jej-5-EEC', 'Col-5-EEC', 'Rec-5-EEC']	['SPIB(+)', 'POU2F3(+)', 'SOX9(+)', 'HMX3(+)', 'HNF1B(+)', 'NFYA(+)', 'STAT1(+)', 'ZFHX3(+)', 'ETV7(+)', 'SOX13(+)']	['PAX4(+)', 'LMX1A(+)', 'NR0B1(+)', 'PAX6(+)', 'NEUROD1(+)', 'RFX6(+)', 'ISL1(+)', 'ARX(+)', 'FOXA2(+)', 'ONECUT3(+)']
28	['Ile-6-Tuft', 'Duo-6-Tuft', 'Jej-6-Tuft']	['Duo-8-Goblet', 'Jej-8-Goblet']	['HMX3(+)', 'POU2F3(+)', 'STAT1(+)', 'ZFHX3(+)', 'SOX9(+)', 'ETV7(+)', 'SOX13(+)', 'HOXA1(+)', 'HNF1B(+)', 'TCF3(+)']	['SPDEF(+)', 'FOXA3(+)', 'CREB3L1(+)', 'KLF3(+)', 'ATOH1(+)', 'NR2F6(+)', 'HNF4A(+)', 'FOXA2(+)', 'KLF4(+)', 'PPARG(+)']
29	['Ile-6-Tuft']	['Duo-6-Tuft', 'Jej-6-Tuft']	['HOXB6(+)', 'HOXB7(+)', 'KLF4(+)', 'PPARG(+)', 'CREB3L1(+)', 'HOXA9(+)', 'FOXA3(+)', 'HOXB9(+)', 'NR2F6(+)', 'HNF4A(+)']	['HMX3(+)', 'TEAD1(+)', 'CRX(+)', 'IRF3(+)', 'RFX1(+)', 'HOXC10(+)', 'PITX1(+)', 'IRF5(+)', 'KLF15(+)', 'FOXK1(+)']
30	['Duo-6-Tuft']	['Jej-6-Tuft']	['HES2(+)', 'LMX1A(+)', 'GTF2B(+)', 'TP53(+)', 'DLX2(+)', 'ZNF219(+)', 'KLF15(+)', 'MAFB(+)', 'NFKB1(+)', 'CEBPB(+)']	['MSX2(+)', 'LYL1(+)', 'MEIS1(+)', 'POU4F1(+)', 'OTX1(+)', 'MXD1(+)', 'FOXN2(+)', 'ZNF91(+)', 'NR2F6(+)', 'TCF7L2(+)']
31	['Duo-8-Goblet']	['Jej-8-Goblet']	['MAFB(+)', 'GATA4(+)', 'TP73(+)', 'SPI1(+)', 'ZNF429(+)', 'IRF8(+)', 'HOXB8(+)', 'ONECUT2(+)', 'ETV5(+)', 'SOX10(+)']	['ZBTB41(+)', 'SOX8(+)', 'REL(+)', 'VEZF1(+)', 'MBD1(+)', 'TBX21(+)', 'RFX4(+)', 'KDM5B(+)', 'CTCF(+)', 'CREB1(+)']
32	['Ile-5-EEC', 'Duo-5-EEC', 'Jej-5-EEC']	['Col-5-EEC', 'Rec-5-EEC']	['GATA4(+)', 'PDX1(+)', 'MAF(+)', 'GATA5(+)', 'HNF4G(+)', 'PPARA(+)', 'ONECUT3(+)', 'PAX6(+)', 'PRDM16(+)', 'FOXA2(+)']	['TFCP2L1(+)', 'HOXD10(+)', 'HOXB9(+)', 'CREB3L1(+)', 'SPDEF(+)', 'KLF5(+)', 'TFDP1(+)', 'EVX2(+)', 'HOXD11(+)', 'HOXD13(+)']
33	['Ile-5-EEC']	['Duo-5-EEC', 'Jej-5-EEC']	['CREB3L1(+)', 'PPARG(+)', 'ESRRA(+)', 'CDX2(+)', 'NR1H4(+)', 'KLF4(+)', 'SP6(+)', 'PITX2(+)', 'KLF5(+)', 'ELF3(+)']	['PDX1(+)', 'PBX3(+)', 'ONECUT3(+)', 'ONECUT2(+)', 'PAX6(+)', 'KLF9(+)', 'CTCF(+)', 'NR3C1(+)', 'YY1(+)', 'ELF2(+)']
34	['Duo-5-EEC']	['Jej-5-EEC']	['TFCP2L1(+)', 'RXRG(+)', 'NEUROD2(+)', 'HOXD11(+)', 'ARX(+)', 'TEAD2(+)', 'SOX7(+)', 'HMGN3(+)', 'HOXB2(+)', 'NFYB(+)']	['FOSL1(+)', 'ATF3(+)', 'FOSL2(+)', 'KLF6(+)', 'ETV3(+)', 'NFKB2(+)', 'KLF3(+)', 'LYL1(+)', 'FOXP1(+)', 'GATA6(+)']
35	['Col-5-EEC']	['Rec-5-EEC']	['ETV2(+)', 'E2F1(+)', 'E2F4(+)', 'E2F8(+)', 'SP2(+)', 'HOXB6(+)', 'ZNF143(+)', 'NR2C1(+)', 'HOXA9(+)', 'CRX(+)']	['HOXD13(+)', 'HOXD10(+)', 'FOXA1(+)', 'EVX2(+)', 'ZBTB7A(+)', 'FOXA2(+)', 'KLF9(+)', 'SP3(+)', 'HOXD11(+)', 'ATF3(+)']
36	['Ile-3-Immature enterocytes', 'Ile-4-Enterocytes']	['Col-7-BEST4+Enterocytes', 'Col-4-Enterocytes-1', 'Rec-4-Enterocytes-Rec']	['GATA4(+)', 'GATA5(+)', 'NR1H3(+)', 'TEAD4(+)', 'PITX2(+)', 'ESRRG(+)', 'SP6(+)', 'MAF(+)', 'HNF1A(+)', 'NR1H4(+)']	['HOXB13(+)', 'TFCP2L1(+)', 'HOXD10(+)', 'FOXA1(+)', 'SPDEF(+)', 'TFAP2A(+)', 'ELK3(+)', 'HOXD11(+)', 'ERG(+)', 'TCF21(+)']
37	['Ile-3-Immature enterocytes']	['Ile-4-Enterocytes']	['HOXA10(+)', 'PITX2(+)', 'ARID3A(+)', 'CDX2(+)', 'CDX1(+)', 'MECOM(+)', 'HOXB9(+)', 'ASCL2(+)', 'KLF5(+)', 'VDR(+)']	['HES4(+)', 'NR1I3(+)', 'MAX(+)', 'MXD1(+)', 'NR1D1(+)', 'MAF(+)', 'TEAD4(+)', 'FOXF2(+)', 'MXI1(+)', 'ATF3(+)']
38	['Col-7-BEST4+Enterocytes']	['Col-4-Enterocytes-1', 'Rec-4-Enterocytes-Rec']	['IRF8(+)', 'HOXA9(+)', 'HOXA7(+)', 'TFDP1(+)', 'ATF1(+)', 'REST(+)', 'NFYB(+)', 'HMGN3(+)', 'TP53(+)', 'HOXA11(+)']	['TFCP2L1(+)', 'CEBPA(+)', 'HOXD11(+)', 'NR5A2(+)', 'HOXD10(+)', 'HOXB13(+)', 'CEBPG(+)', 'PPARA(+)', 'NR2F6(+)', 'PPARD(+)']
39	['Col-4-Enterocytes-1']	['Rec-4-Enterocytes-Rec']	['E2F4(+)', 'E2F1(+)', 'ETV2(+)', 'SP2(+)', 'ZFP64(+)', 'TFDP1(+)', 'CREB3(+)', 'THAP1(+)', 'BRF2(+)', 'ZNF143(+)']	['TFCP2L1(+)', 'EGR1(+)', 'ELF3(+)', 'KLF4(+)', 'HOXB13(+)', 'NR2F6(+)', 'HOXA13(+)', 'KLF3(+)', 'FOXA3(+)', 'BHLHE40(+)']

### Sheet: Top_10
	0	1	2	3	4	5	6	7	8	9
Col-1-Stem	TGIF1(+)	EVX2(+)	DRGX(+)	HOXB8(+)	HOXA7(+)	HOXA10(+)	SOX15(+)	MYB(+)	HOXA9(+)	HOXB6(+)
Duo-1-Stem	POU4F1(+)	MNX1(+)	MYBL1(+)	MYB(+)	TGIF1(+)	NFIA(+)	ONECUT2(+)	ISL2(+)	ETV4(+)	NFIB(+)
Jej-1-Stem	MYBL1(+)	MNX1(+)	EGR3(+)	NFIA(+)	TGIF1(+)	HES6(+)	SOX30(+)	SOX9(+)	NFIB(+)	FOSL1(+)
Ile-1-Stem	POU4F1(+)	MYB(+)	HES6(+)	MYBL1(+)	PITX2(+)	DRGX(+)	SOX9(+)	TCF7(+)	MECOM(+)	HMGA1(+)
Rec-1-Stem	EVX2(+)	TGIF1(+)	TP63(+)	POU4F1(+)	HOXD13(+)	DRGX(+)	MYB(+)	FOXD2(+)	TCF23(+)	HOXB8(+)
Duo-2-TA	MNX1(+)	ONECUT2(+)	MYB(+)	EGR3(+)	GATA4(+)	FOXQ1(+)	FOSL1(+)	NFIA(+)	NFIB(+)	PRDM16(+)
Jej-2-TA	MNX1(+)	ONECUT2(+)	MYB(+)	NFIB(+)	GATA4(+)	FOSL1(+)	NFIA(+)	HMGA1(+)	PRDM16(+)	FOXQ1(+)
Ile-2-TA	PITX2(+)	MYB(+)	DRGX(+)	TP53(+)	HMGA1(+)	MECOM(+)	HOXA10(+)	TFDP1(+)	POU4F1(+)	HMGN3(+)
Rec-2-TA	EVX2(+)	HOXD13(+)	DRGX(+)	TGIF1(+)	MYB(+)	FOXD2(+)	HOXA7(+)	POU4F1(+)	HOXA10(+)	LEF1(+)
Jej-3-Immature enterocytes	ONECUT2(+)	SPIC(+)	FOSL1(+)	MNX1(+)	TCF3(+)	HOXA2(+)	GATA4(+)	E2F7(+)	SHOX2(+)	NR2E3(+)
Duo-3-Immature enterocytes	GATA4(+)	ONECUT2(+)	TCF3(+)	PDX1(+)	PRDM16(+)	MAF(+)	SOX8(+)	ESRRG(+)	GATA5(+)	NR1I3(+)
Ile-3-Immature enterocytes	PITX2(+)	NKX1-2(+)	GATA5(+)	ESRRG(+)	TEAD4(+)	HNF1A(+)	SP6(+)	ZBTB7B(+)	MAF(+)	NR5A2(+)
Col-3-Immature enterocytes	HOXA7(+)	HOXB9(+)	HOXB7(+)	DRGX(+)	HOXB6(+)	MECOM(+)	TFDP1(+)	HOXA9(+)	HES2(+)	TP53(+)
Rec-3-Immature enterocytes	HOXD13(+)	EVX2(+)	FOXD2(+)	TFCP2L1(+)	MECOM(+)	ZBTB7C(+)	HOXB13(+)	DRGX(+)	HES2(+)	HOXD10(+)
Jej-4-Enterocytes	NR1I3(+)	GATA4(+)	MAF(+)	GATA5(+)	TLX1(+)	ZNF282(+)	ESRRG(+)	SOX8(+)	SREBF1(+)	HNF1A(+)
Duo-4-Enterocytes	NR1I3(+)	ZNF282(+)	SOX30(+)	FOXN2(+)	TLX1(+)	GATA4(+)	NKX1-2(+)	BACH1(+)	GRHL2(+)	SREBF1(+)
Ile-4-Enterocytes	NKX1-2(+)	NR1I3(+)	TEAD4(+)	PITX2(+)	GATA5(+)	ESRRG(+)	HES4(+)	HNF1A(+)	MAF(+)	EMX1(+)
Col-4-Enterocytes-1	BHLHE41(+)	NR2E3(+)	HOXD11(+)	MXD1(+)	TFCP2L1(+)	NR1D1(+)	HOXD10(+)	EVX1(+)	HOXA13(+)	HOXD4(+)
Col-4-Enterocytes-2	ZNF684(+)	PITX1(+)	ZFP30(+)	EBF1(+)	HLF(+)	ZFP64(+)	ZNF630(+)	NHLH1(+)	ESR1(+)	PRDM15(+)
Rec-4-Enterocytes-Rec	BHLHE41(+)	TFAP2C(+)	HOXD11(+)	TFCP2L1(+)	ZBTB7C(+)	MXD1(+)	HOXA13(+)	HOXB13(+)	HOXD10(+)	PPARD(+)
Duo-5-EEC	ISL1(+)	PAX6(+)	CUX2(+)	ARX(+)	ONECUT3(+)	TWIST2(+)	FOXI2(+)	ZNF746(+)	NR0B1(+)	LMX1A(+)
Jej-5-EEC	ISL1(+)	PAX6(+)	LMX1A(+)	GFI1(+)	NR0B1(+)	ONECUT3(+)	ARX(+)	CUX2(+)	DLX5(+)	PAX4(+)
Ile-5-EEC	NR0B1(+)	ISL1(+)	PAX6(+)	LMX1A(+)	GFI1(+)	ARX(+)	PAX4(+)	ETV4(+)	ONECUT3(+)	EGR4(+)
Col-5-EEC	NR0B1(+)	ISL1(+)	ARX(+)	HOXB6(+)	LMX1A(+)	HOXB4(+)	HSF4(+)	PAX6(+)	HOXB8(+)	SIX5(+)
Rec-5-EEC	NR0B1(+)	ISL1(+)	ARX(+)	LMX1A(+)	PAX6(+)	RFX3(+)	PAX4(+)	HOXD13(+)	ETV4(+)	ZNF71(+)
Duo-6-Tuft	HMX3(+)	ZFHX3(+)	ZFHX2(+)	HOXA1(+)	FOXP4(+)	POU4F1(+)	NFATC1(+)	STAT4(+)	ZNF236(+)	ETV4(+)
Jej-6-Tuft	HMX3(+)	ZFHX3(+)	ZFHX2(+)	HOXA1(+)	POU4F1(+)	FOXP4(+)	ZNF341(+)	STAT4(+)	BCL6(+)	ZNF236(+)
Ile-6-Tuft	ZFHX3(+)	HOXA3(+)	HMX3(+)	ZFHX2(+)	POU4F1(+)	HOXA1(+)	POU2F2(+)	NFATC1(+)	HOXA4(+)	ZNF341(+)
Col-6-Tuft	ZNF684(+)	ZFP30(+)	PITX1(+)	HLF(+)	ZFP64(+)	EBF1(+)	ZNF630(+)	ESR1(+)	HOXA4(+)	NHLH1(+)
Duo-7-Paneth	RBPJ(+)	STAT5B(+)	FOXJ3(+)	HES4(+)	ONECUT2(+)	NFE2L3(+)	SP4(+)	POU2F2(+)	PRDM16(+)	MEIS1(+)
Jej-7-Paneth	RBPJ(+)	STAT5B(+)	HES4(+)	FOXJ3(+)	ONECUT2(+)	NFE2L3(+)	MNX1(+)	ZNF316(+)	MEIS1(+)	SP4(+)
Ile-7-Paneth	PITX2(+)	HES4(+)	SIX1(+)	MAFK(+)	HOXB6(+)	SOX17(+)	HOXB4(+)	MEIS1(+)	ZFP64(+)	ZNF449(+)
Col-8-Goblet-2	HOXB6(+)	HOXA10(+)	ATOH1(+)	HOXB9(+)	HOXA7(+)	E2F8(+)	HES6(+)	NEUROD2(+)	E2F1(+)	SOX15(+)
Col-8-Goblet-3	TCF23(+)	SOX1(+)	ZNF684(+)	ATOH1(+)	EBF1(+)	ZFP64(+)	PITX1(+)	ZNF2(+)	PRDM15(+)	RHOXF2(+)
Col-8-Goblet-1	ATOH1(+)	HES6(+)	ELF5(+)	ZFP64(+)	FOXK1(+)	PITX2(+)	SPDEF(+)	HES2(+)	NEUROD2(+)	ZNF773(+)
Rec-7-Goblt	ATOH1(+)	TCF23(+)	HOXD13(+)	EVX2(+)	FOXD2(+)	ZBTB7C(+)	PKNOX2(+)	SPDEF(+)	HES2(+)	FOXP4(+)
Duo-8-Goblet	HBP1(+)	PKNOX2(+)	ZNF596(+)	ZNF808(+)	ZNF266(+)	ZNF217(+)	FOXH1(+)	EBF1(+)	ZNF148(+)	ZNF264(+)
Jej-8-Goblet	ZNF384(+)	ZNF354B(+)	FOXP4(+)	MYBL1(+)	GFI1(+)	ZNF276(+)	ZNF30(+)	ATOH1(+)	GLIS1(+)	RHOXF2(+)
Ile-8-Goblet	TCF23(+)	ATOH1(+)	PITX2(+)	HES6(+)	FOXP4(+)	LHX6(+)	MEOX2(+)	EBF1(+)	MYBL1(+)	HES2(+)
Col-7-BEST4+Enterocytes	BHLHE41(+)	HOXD4(+)	FOXD2(+)	HOXB7(+)	TFEB(+)	MSX2(+)	HES2(+)	HES4(+)	HOXA7(+)	TCF21(+)
Rec-6-BEST4+Enterocytes	EVX2(+)	HOXD13(+)	FOXD2(+)	SOX15(+)	HOXD3(+)	HES2(+)	HOXB7(+)	HOXD10(+)	BHLHE41(+)	TCF21(+)
